# Linking the dynamics of chromatin occupancy and transcription with predictive models

**DOI:** 10.1101/2020.06.28.176545

**Authors:** Trung Q. Tran, Heather K. MacAlpine, Vinay Tripuraneni, Sneha Mitra, David M. MacAlpine, Alexander J. Hartemink

## Abstract

Though the sequence of the genome within each eukaryotic cell is essentially fixed, it exists within a complex and changing chromatin state. This state is determined, in part, by the dynamic binding of proteins to the DNA. These proteins—including histones, transcription factors (TFs), and polymerases—interact with one another, the genome, and other molecules to allow the chromatin to adopt one of exceedingly many possible configurations. Understanding how changing chromatin configurations associate with transcription remains a fundamental research problem. We sought to characterize at high spatiotemporal resolution the dynamic interplay between transcription and chromatin in response to cadmium stress. While gene regulatory responses to environmental stress in yeast have been studied, how the chromatin state changes and how those changes connect to gene regulation remain unexplored. By combining MNase-seq and RNA-seq data, we found chromatin signatures of transcriptional activation and repression involving both nucleosomal and TF-sized DNA-binding factors. Using these signatures, we identified associations between chromatin dynamics and transcriptional regulation, not only for known cadmium response genes, but across the entire genome, including antisense transcripts. Those associations allowed us to develop generalizable models that can predict dynamic transcriptional responses on the basis of dynamic chromatin signatures.
