## Supplemental Table S1 for "Linking the dynamics of chromatin occupancy and transcription with predictive models"

### Sheet: org_terms
GO term	Promoter small fragments	Nucleosome disorganization	Combined chromatin	RNA
Translation	22.0305	64.9429	87.9935	87.9935
Structural constituent of ribosome	19.2107	53.5744	76.3004	79.3883
Cytosolic large ribosomal subunit	15.2039	38.5036	55.3318	63.0841
90S preribosome	0	24.7712	19.6923	48.1134
Cytosolic small ribosomal subunit	8.0393	27.3526	35.8469	39.8047
Maturation of SSU-rRNA from tricistronic rRNA transcript (SSU-rRNA, 5.8S rRNA, LSU-rRNA)	0	21.838	17.7726	32.479
Small-subunit processome	0	15.7051	9.64635	31.1639
rRNA processing	0	7.86571	0	24.7184
Preribosome, large subunit precursor	0	9.94209	0	21.8678
Endonucleolytic cleavage in ITS1 to separate SSU-rRNA from 5.8S rRNA and LSU-rRNA from tricistronic rRNA transcript (SSU-rRNA, 5.8S rRNA, LSU-rRNA)	0	6.45532	0	21.8302
Ribosomal large subunit biogenesis	0	6.07625	0	20.2484
Ribosomal large subunit assembly	0	0	0	15.6221
Endonucleolytic cleavage to generate mature 5'-end of SSU-rRNA from (SSU-rRNA, 5.8S rRNA, LSU-rRNA)	0	0	0	14.9724
Endonucleolytic cleavage in 5'-ETS of tricistronic rRNA transcript (SSU-rRNA, 5.8S rRNA, LSU-rRNA)	0	0	0	14.4543
snoRNA binding	0	6.01297	0	13.0053
Ribosomal small subunit assembly	0	6.87604	8.50946	7.1134
Maturation of LSU-rRNA from tricistronic rRNA transcript (SSU-rRNA, 5.8S rRNA, LSU-rRNA)	0	0	0	7.72607
t-UTP complex	0	0	0	5.97205
RNA binding	0	0	5.9401	5.56085
Maturation of 5.8S rRNA from tricistronic rRNA transcript (SSU-rRNA, 5.8S rRNA, LSU-rRNA)	0	0	0	5.20306
