## Supplemental Table S2 for "Linking the dynamics of chromatin occupancy and transcription with predictive models"

### Sheet: disorg_terms
GO term	Promoter small fragments	Nucleosome disorganization	Combined chromatin	RNA
Sulfate assimilation	3.86416	1.42243	3.79389	5.84958
Alditol:NADP+ 1-oxidoreductase activity	0.944413	0	1.04287	3.93544
Response to stress	3.86416	0	1.81279	3.30346
Autophagy of mitochondrion	0	0	0	2.65708
Cellular response to oxidative stress	0	0	0	2.6332
Sulfur amino acid metabolic process	0	1.31365	2.61908	0
Arabinose catabolic process	0	0	0	2.22155
D-xylose catabolic process	0	0	0	2.22155
Protein localization by the Cvt pathway	0	0	0	2.22155
Phagophore assembly site	0	0	0	2.22155
Protein refolding	0	2.06475	1.52578	0
Methionine metabolic process	0.843269	1.55843	1.73452	0
Methionine biosynthetic process	1.16753	0	1.4228	1.61468
Fungal-type vacuole lumen	1.5226	0	0.785035	1.03282
Negative regulation of gluconeogenesis	0	0	0	1.5146
Unfolded protein binding	0.944413	0	1.50972	0.728374
Glycolytic process	1.44744	0	0	1.14494
Protein quality control for misfolded or incompletely synthesized proteins	0	1.42243	0	0
Aldo-keto reductase (NADP) activity	0	0	0	1.22584
Glutathione transferase activity	0	0	0	1.22584
Transmembrane transport	0	0	0	1.21435
Protein catabolic process in the vacuole	0	0	0	1.1241
Structural constituent of ribosome	0	0	1.04287	0
GID complex	0	0	0	1.03282
Ethanol metabolic process	0.944413	0	0	0
ATPase activity, coupled	0.944413	0	0	0
Eisosome assembly	0	0.924813	0	0
Atg1/ULK1 kinase complex	0	0.924813	0	0
Protein monoubiquitination	0	0	0.785035	0
Alpha,alpha-trehalose-phosphate synthase complex (UDP-forming)	0	0	0	0.771159
Siderophore transport	0.750273	0	0	0
Gluconeogenesis	0.70634	0	0	0
